# Proteomic profiling of zinc homeostasis mechanisms in *Pseudomonas aeruginosa* through data-dependent and data-independent acquisition mass spectrometry

**DOI:** 10.1101/2025.01.13.632865

**Authors:** Annaliese C. S. Meyer, Matthew R. McIlvin, Paloma Lopez, Brian C. Searle, Mak A. Saito

## Abstract

Zinc is central to the function of many proteins, yet the mechanisms of zinc homeostasis and their interplay with other cellular systems remain underexplored. In this study, we employ data-dependent acquisition (DDA) and data-independent acquisition (DIA) mass spectrometry to investigate proteome changes in *Pseudomonas aeruginosa* under conditions of different zinc availability. Using these methods, we detected 2143 unique proteins, 1578 of which were identified by both DDA and DIA. We demonstrated that most of the previously described Zn homeostasis systems exhibit proteomic responses that follow similar trends to those seen in transcriptomics studies. However, some proteins that are considered instrumental in Zn homeostasis, notably those in Zn transporter ZnuABC, were not detected by our methods, although other proteins of other uptake systems were abundant. Furthermore, changes in abundance of multiple Zn-metalloproteins and Zn-independent homologs were clearly observable, with respective increases and decreases when Zn was provided, though the magnitude of these changes varied. Most of the Zn-metalloproteins observed were located in one of two Zur-regulated operons between PA5534 and PA5541. This study provides a view of Zn homeostasis mechanisms that is complementary to existing transcriptomics investigations: as gene transcripts are not strictly proportional to the actual distribution of proteins within a cell, analysis of the proteome offers another way to assess the relative use and importance of similar or ostensibly redundant systems in different conditions and can highlight shifts in metal prioritization between metalloproteins.
