## Supplementary material for "Proteomic profiling of zinc homeostasis mechanisms in *Pseudomonas aeruginosa* through data-dependent and data-independent acquisition mass spectrometry": Systems Enrichment DIA

### Sheet: enrichment.all (DIA)
#category	term ID	term description	genes mapped	genes in set	enrichment score		false discovery rate	method	matching proteins in your input (IDs)	matching proteins in your input (labels)
COMPARTMENTS	GOCC:0043232	Intracellular non-membrane-bounded organelle	83	151	0.392928	Zn-replete	0.0082	ks	208964.PA0001,208964.PA0004,208964.PA0038,208964.PA0329,208964.PA0577,208964.PA0579,208964.PA0596,208964.PA0856,208964.PA0971,208964.PA1216,208964.PA1527,208964.PA1533,208964.PA1804,208964.PA2450,208964.PA2613,208964.PA2741,208964.PA2970,208964.PA3161,208964.PA3162,208964.PA3194,208964.PA3263,208964.PA3344,208964.PA3601,208964.PA3656,208964.PA3745,208964.PA3770,208964.PA3805,208964.PA3849,208964.…	dnaA,gyrB,PA0038,PA0329,dnaG,rpsU,amgK,PA0856,tolA,PA1216,smc,PA1533,hupB,PA2450,PA2613,rplT,rpmF,himD,rpsA,edd,rdgC,recQ,rpmE2,rpsB,rpsP,guaB,pilF,PA3849,PA3940,rplQ,rpsD,rpsK,rplO,rpmD,rpsE,rplR,rplF,rpsH,rpsN,rplE,rplX,rplN,rpsQ,rpmC,rplP,rpsC,rplV,rpsS,rplB,rplW,rplD,rplC,rpsJ,rpsG,rplL,rplJ,rplA,rplK,rpsI,rplM,mreB,rpsT,rpmA,rplU,rplY,rpsO,infB,recN,PA4918,dnaB,rplI,rpsR,rpsF,rpmE,priA,phaF,…
COMPARTMENTS	GOCC:0005840	Ribosome	49	53	0.670331	Zn-replete	7.56e-05	ks	208964.PA0579,208964.PA2741,208964.PA2970,208964.PA3162,208964.PA3601,208964.PA3656,208964.PA3745,208964.PA4239,208964.PA4240,208964.PA4244,208964.PA4245,208964.PA4246,208964.PA4247,208964.PA4248,208964.PA4249,208964.PA4250,208964.PA4251,208964.PA4252,208964.PA4253,208964.PA4254,208964.PA4255,208964.PA4256,208964.PA4257,208964.PA4258,208964.PA4259,208964.PA4260,208964.PA4261,208964.PA4262,208964.…	rpsU,rplT,rpmF,rpsA,rpmE2,rpsB,rpsP,rpsD,rpsK,rplO,rpmD,rpsE,rplR,rplF,rpsH,rpsN,rplE,rplX,rplN,rpsQ,rpmC,rplP,rpsC,rplV,rpsS,rplB,rplW,rplD,rplC,rpsJ,rpsG,rplL,rplJ,rplA,rplK,rpsI,rplM,rpsT,rpmA,rplU,rplY,rpsO,rplI,rpsR,rpsF,rpmE,rpmG,rpmB,rpmH
GO Component	GO:0030313	Cell envelope	77	173	0.435513	Zn-depleted	0.0075	ks	208964.PA0040,208964.PA0045,208964.PA0165,208964.PA0427,208964.PA0594,208964.PA0595,208964.PA0740,208964.PA0764,208964.PA0781,208964.PA0867,208964.PA0888,208964.PA0938,208964.PA0958,208964.PA0973,208964.PA0974,208964.PA1083,208964.PA1178,208964.PA1288,208964.PA1342,208964.PA1481,208964.PA1777,208964.PA1810,208964.PA1863,208964.PA1922,208964.PA1982,208964.PA2064,208964.PA2398,208964.PA2463,208964.…	PA0040,PA0045,PA0165,oprM,surA,ostA,sdsA1,mucB,PA0781,mliC,aotJ,PA0938,oprD,oprL,cpoB,flgH,oprH,PA1288,PA1342,ccmG,oprF,PA1810,modA,PA1922,exaA,pcoB,fpvA,PA2463,oprN,czcB,PA2525,PA2543,lolA,PA2633,oprI,PA2911,xcpQ,wzy,oprB,prc,PA3268,PA3623,kdsA,PA3647,opr86,lptF,mltF,oprC,bamB,pilF,lptE,rlpA,oprG,PA4423,PA4426,lptC,lptA-2,PA4496,PA4514,comL,PA4589,PA4624,pagL,lolB,PA4675,PA4739,omlA,cntO,amiB,pi…
GO Component	GO:0019867	Outer membrane	58	124	0.640403	Zn-depleted	0.0014	ks	208964.PA0040,208964.PA0165,208964.PA0291,208964.PA0328,208964.PA0372,208964.PA0427,208964.PA0595,208964.PA0781,208964.PA0867,208964.PA0958,208964.PA0973,208964.PA1053,208964.PA1083,208964.PA1178,208964.PA1222,208964.PA1288,208964.PA1777,208964.PA1922,208964.PA2064,208964.PA2398,208964.PA2463,208964.PA2495,208964.PA2525,208964.PA2543,208964.PA2633,208964.PA2853,208964.PA2911,208964.PA3105,208964.…	PA0040,PA0165,oprE,PA0328,PA0372,oprM,ostA,PA0781,mliC,oprD,oprL,PA1053,flgH,oprH,PA1222,PA1288,oprF,PA1922,pcoB,fpvA,PA2463,oprN,PA2525,PA2543,PA2633,oprI,PA2911,xcpQ,oprB,PA3268,PA3535,PA3623,opr86,lptF,mltF,oprC,bamB,pilF,PA3819,lptE,rlpA,oprG,PA4423,lptA-2,PA4514,comL,PA4589,PA4624,pagL,lolB,PA4675,omlA,cntO,osmE,PA4974,pilQ,estA,ampDh2
GO Component	GO:0030312	External encapsulating structure	54	126	0.677319	Zn-depleted	0.00091	ks	208964.PA0040,208964.PA0165,208964.PA0427,208964.PA0595,208964.PA0781,208964.PA0867,208964.PA0938,208964.PA0958,208964.PA0973,208964.PA1083,208964.PA1178,208964.PA1288,208964.PA1777,208964.PA1922,208964.PA2064,208964.PA2234,208964.PA2398,208964.PA2463,208964.PA2495,208964.PA2525,208964.PA2543,208964.PA2633,208964.PA2853,208964.PA2911,208964.PA3105,208964.PA3154,208964.PA3186,208964.PA3268,208964.…	PA0040,PA0165,oprM,ostA,PA0781,mliC,PA0938,oprD,oprL,flgH,oprH,PA1288,oprF,PA1922,pcoB,pslD,fpvA,PA2463,oprN,PA2525,PA2543,PA2633,oprI,PA2911,xcpQ,wzy,oprB,PA3268,PA3623,kdsA,opr86,lptF,mltF,oprC,bamB,pilF,lptE,rlpA,oprG,PA4423,lptA-2,PA4514,comL,PA4589,PA4624,pagL,lolB,PA4675,mrcB,omlA,cntO,pilQ,estA,ampDh2
GO Component	GO:0009279	Cell outer membrane	48	110	0.749844	Zn-depleted	0.00029	ks	208964.PA0040,208964.PA0165,208964.PA0427,208964.PA0595,208964.PA0781,208964.PA0867,208964.PA0958,208964.PA0973,208964.PA1083,208964.PA1178,208964.PA1288,208964.PA1777,208964.PA1922,208964.PA2064,208964.PA2398,208964.PA2463,208964.PA2495,208964.PA2525,208964.PA2543,208964.PA2633,208964.PA2853,208964.PA2911,208964.PA3105,208964.PA3186,208964.PA3268,208964.PA3623,208964.PA3648,208964.PA3692,208964.…	PA0040,PA0165,oprM,ostA,PA0781,mliC,oprD,oprL,flgH,oprH,PA1288,oprF,PA1922,pcoB,fpvA,PA2463,oprN,PA2525,PA2543,PA2633,oprI,PA2911,xcpQ,oprB,PA3268,PA3623,opr86,lptF,mltF,oprC,bamB,pilF,lptE,rlpA,oprG,PA4423,lptA-2,PA4514,comL,PA4589,PA4624,pagL,lolB,PA4675,omlA,cntO,pilQ,estA
GO Component	GO:0031226	Intrinsic component of plasma membrane	45	165	0.757438	Zn-depleted	0.0017	ks	208964.PA0176,208964.PA0341,208964.PA0373,208964.PA0425,208964.PA0768,208964.PA0969,208964.PA0970,208964.PA1051,208964.PA1207,208964.PA1222,208964.PA1429,208964.PA1528,208964.PA1820,208964.PA2306,208964.PA2322,208964.PA2341,208964.PA2493,208964.PA2583,208964.PA2643,208964.PA2824,208964.PA2973,208964.PA2982,208964.PA2983,208964.PA3191,208964.PA3242,208964.PA3271,208964.PA3523,208964.PA3801,208964.…	aer2,lgt,ftsY,mexA,lepB,tolQ,tolR,PA1051,kefB,PA1222,PA1429,zipA,nhaB,ambA,gnuT,PA2341,mexE,PA2583,nuoH,PA2824,PA2973,PA2982,PA2983,PA3191,lpxL,PA3271,PA3523,PA3801,yajC,ladS,pbpA,secY,secE,secA,ftsQ,lptC,PA4495,PA4606,mscL,lldP,tatA,tatC,arcD,atpB,yidC
GO Component	GO:0005887	Integral component of plasma membrane	41	158	0.826391	Zn-depleted	0.00091	ks	208964.PA0176,208964.PA0341,208964.PA0768,208964.PA0969,208964.PA0970,208964.PA1051,208964.PA1207,208964.PA1222,208964.PA1429,208964.PA1528,208964.PA1820,208964.PA2306,208964.PA2322,208964.PA2341,208964.PA2583,208964.PA2643,208964.PA2824,208964.PA2973,208964.PA2982,208964.PA2983,208964.PA3191,208964.PA3242,208964.PA3271,208964.PA3801,208964.PA3822,208964.PA3974,208964.PA4003,208964.PA4243,208964.…	aer2,lgt,lepB,tolQ,tolR,PA1051,kefB,PA1222,PA1429,zipA,nhaB,ambA,gnuT,PA2341,PA2583,nuoH,PA2824,PA2973,PA2982,PA2983,PA3191,lpxL,PA3271,PA3801,yajC,ladS,pbpA,secY,secE,secA,ftsQ,lptC,PA4495,PA4606,mscL,lldP,tatA,tatC,arcD,atpB,yidC
GO Component	GO:0043232	Intracellular non-membrane-bounded organelle	69	78	0.197751	Zn-replete	0.0083	ks	208964.PA0004,208964.PA0577,208964.PA0579,208964.PA1527,208964.PA1533,208964.PA2741,208964.PA2970,208964.PA3011,208964.PA3161,208964.PA3162,208964.PA3168,208964.PA3263,208964.PA3344,208964.PA3601,208964.PA3656,208964.PA3742,208964.PA3744,208964.PA3745,208964.PA3849,208964.PA4237,208964.PA4239,208964.PA4240,208964.PA4241,208964.PA4244,208964.PA4245,208964.PA4246,208964.PA4247,208964.PA4248,208964.…	gyrB,dnaG,rpsU,smc,PA1533,rplT,rpmF,topA,himD,rpsA,gyrA,rdgC,recQ,rpmE2,rpsB,rplS,rimM,rpsP,PA3849,rplQ,rpsD,rpsK,rpsM,rplO,rpmD,rpsE,rplR,rplF,rpsH,rpsN,rplE,rplX,rplN,rpsQ,rpmC,rplP,rpsC,rplV,rpsS,rplB,rplW,rplD,rplC,rpsJ,rpsG,rpsL,rplL,rplJ,rplA,rplK,rpsI,rplM,rpsT,rpmA,rplU,rplY,rpsO,dnaB,rplI,rpsR,rpsF,parC,parE,rpmE,priA,rpmG,rpmB,spoOJ,rpmH
GO Component	GO:0005840	Ribosome	54	59	0.364665	Zn-replete	4.21e-05	ks	208964.PA0579,208964.PA2741,208964.PA2970,208964.PA3162,208964.PA3601,208964.PA3656,208964.PA3742,208964.PA3744,208964.PA3745,208964.PA4237,208964.PA4239,208964.PA4240,208964.PA4241,208964.PA4244,208964.PA4245,208964.PA4246,208964.PA4247,208964.PA4248,208964.PA4249,208964.PA4250,208964.PA4251,208964.PA4252,208964.PA4253,208964.PA4254,208964.PA4255,208964.PA4256,208964.PA4257,208964.PA4258,208964.…	rpsU,rplT,rpmF,rpsA,rpmE2,rpsB,rplS,rimM,rpsP,rplQ,rpsD,rpsK,rpsM,rplO,rpmD,rpsE,rplR,rplF,rpsH,rpsN,rplE,rplX,rplN,rpsQ,rpmC,rplP,rpsC,rplV,rpsS,rplB,rplW,rplD,rplC,rpsJ,rpsG,rpsL,rplL,rplJ,rplA,rplK,rpsI,rplM,rpsT,rpmA,rplU,rplY,rpsO,rplI,rpsR,rpsF,rpmE,rpmG,rpmB,rpmH
GO Component	GO:1990904	Ribonucleoprotein complex	50	52	0.442093	Zn-replete	4.21e-05	ks	208964.PA2741,208964.PA2970,208964.PA3162,208964.PA3656,208964.PA3742,208964.PA3745,208964.PA3746,208964.PA4237,208964.PA4239,208964.PA4240,208964.PA4241,208964.PA4244,208964.PA4245,208964.PA4246,208964.PA4247,208964.PA4248,208964.PA4249,208964.PA4250,208964.PA4251,208964.PA4252,208964.PA4253,208964.PA4254,208964.PA4255,208964.PA4256,208964.PA4257,208964.PA4258,208964.PA4259,208964.PA4260,208964.…	rplT,rpmF,rpsA,rpsB,rplS,rpsP,ffh,rplQ,rpsD,rpsK,rpsM,rplO,rpmD,rpsE,rplR,rplF,rpsH,rpsN,rplE,rplX,rplN,rpsQ,rpmC,rplP,rpsC,rplV,rpsS,rplB,rplW,rplC,rpsJ,rpsG,rpsL,rplL,rplJ,rplA,rplK,rpsI,rplM,rpsT,rpmA,rplY,rpsO,rplI,rpsR,rpsF,typA,rpmG,rpmB,rnpA
GO Component	GO:0044391	Ribosomal subunit	47	49	0.458459	Zn-replete	2.45e-05	ks	208964.PA2741,208964.PA2970,208964.PA3162,208964.PA3656,208964.PA3742,208964.PA3745,208964.PA4237,208964.PA4239,208964.PA4240,208964.PA4241,208964.PA4244,208964.PA4245,208964.PA4246,208964.PA4247,208964.PA4248,208964.PA4249,208964.PA4250,208964.PA4251,208964.PA4252,208964.PA4253,208964.PA4254,208964.PA4255,208964.PA4256,208964.PA4257,208964.PA4258,208964.PA4259,208964.PA4260,208964.PA4261,208964.…	rplT,rpmF,rpsA,rpsB,rplS,rpsP,rplQ,rpsD,rpsK,rpsM,rplO,rpmD,rpsE,rplR,rplF,rpsH,rpsN,rplE,rplX,rplN,rpsQ,rpmC,rplP,rpsC,rplV,rpsS,rplB,rplW,rplC,rpsJ,rpsG,rpsL,rplL,rplJ,rplA,rplK,rpsI,rplM,rpsT,rpmA,rplY,rpsO,rplI,rpsR,rpsF,rpmG,rpmB
GO Component	GO:0022626	Cytosolic ribosome	39	41	0.795411	Zn-replete	4.21e-05	ks	208964.PA2741,208964.PA3162,208964.PA3656,208964.PA3742,208964.PA4237,208964.PA4240,208964.PA4244,208964.PA4245,208964.PA4246,208964.PA4247,208964.PA4248,208964.PA4249,208964.PA4251,208964.PA4252,208964.PA4253,208964.PA4254,208964.PA4255,208964.PA4256,208964.PA4257,208964.PA4258,208964.PA4259,208964.PA4260,208964.PA4261,208964.PA4263,208964.PA4267,208964.PA4271,208964.PA4272,208964.PA4273,208964.…	rplT,rpsA,rpsB,rplS,rplQ,rpsK,rplO,rpmD,rpsE,rplR,rplF,rpsH,rplE,rplX,rplN,rpsQ,rpmC,rplP,rpsC,rplV,rpsS,rplB,rplW,rplC,rpsG,rplL,rplJ,rplA,rplK,rpsI,rplM,rpmA,rplY,rpsO,rplI,rpsR,rpsF,rpmG,rpmB
GO Component	GO:0015934	Large ribosomal subunit	27	28	0.875866	Zn-replete	0.00013	ks	208964.PA2741,208964.PA2970,208964.PA3742,208964.PA4237,208964.PA4244,208964.PA4245,208964.PA4247,208964.PA4248,208964.PA4251,208964.PA4252,208964.PA4253,208964.PA4255,208964.PA4256,208964.PA4258,208964.PA4260,208964.PA4261,208964.PA4263,208964.PA4271,208964.PA4272,208964.PA4273,208964.PA4274,208964.PA4433,208964.PA4567,208964.PA4671,208964.PA4932,208964.PA5315,208964.PA5316	rplT,rpmF,rplS,rplQ,rplO,rpmD,rplR,rplF,rplE,rplX,rplN,rpmC,rplP,rplV,rplB,rplW,rplC,rplL,rplJ,rplA,rplK,rplM,rpmA,rplY,rplI,rpmG,rpmB
GO Component	GO:0022625	Cytosolic large ribosomal subunit	26	27	0.863403	Zn-replete	0.00024	ks	208964.PA2741,208964.PA3742,208964.PA4237,208964.PA4244,208964.PA4245,208964.PA4247,208964.PA4248,208964.PA4251,208964.PA4252,208964.PA4253,208964.PA4255,208964.PA4256,208964.PA4258,208964.PA4260,208964.PA4261,208964.PA4263,208964.PA4271,208964.PA4272,208964.PA4273,208964.PA4274,208964.PA4433,208964.PA4567,208964.PA4671,208964.PA4932,208964.PA5315,208964.PA5316	rplT,rplS,rplQ,rplO,rpmD,rplR,rplF,rplE,rplX,rplN,rpmC,rplP,rplV,rplB,rplW,rplC,rplL,rplJ,rplA,rplK,rplM,rpmA,rplY,rplI,rpmG,rpmB
GO Function	GO:0015344	Siderophore uptake transmembrane transporter activity	9	26	2.1243	Both	0.0076	afc	208964.PA0781,208964.PA1922,208964.PA2398,208964.PA2911,208964.PA3268,208964.PA3790,208964.PA4514,208964.PA4675,208964.PA4837	PA0781,PA1922,fpvA,PA2911,PA3268,oprC,PA4514,PA4675,cntO
GO Function	GO:0005215	Transporter activity	181	600	0.397614	Zn-depleted	0.0022	ks	208964.PA0016,208964.PA0040,208964.PA0156,208964.PA0157,208964.PA0158,208964.PA0162,208964.PA0280,208964.PA0291,208964.PA0302,208964.PA0328,208964.PA0374,208964.PA0425,208964.PA0426,208964.PA0427,208964.PA0454,208964.PA0524,208964.PA0603,208964.PA0755,208964.PA0781,208964.PA0783,208964.PA0889,208964.PA0892,208964.PA0913,208964.PA0917,208964.PA0958,208964.PA0970,208964.PA0971,208964.PA1051,208964.…	trkA,PA0040,PA0156,PA0157,PA0158,opdC,cysA,oprE,spuF,PA0328,ftsE,mexA,mexB,oprM,PA0454,norB,potA-3,opdH,PA0781,putP,aotQ,aotP,mgtE,kup,oprD,tolR,tolA,PA1051,braG,braF,dctA,kefB,PA1288,PA1297,cyoA,PA1339,PA1341,PA1429,PA1549,ccoP1,ccoO1,ccoN1,ccoP2,ccoO2,ccoN2,cmpX,oprF,PA1807,PA1810,nhaB,PA1922,PA2204,pslD,PA2252,PA2262,ambA,gnuT,PA2328,PA2341,fpvA,PA2435,PA2463,mexE,mexF,oprN,opdT,czcA,czcB,PA25…
GO Function	GO:0022857	Transmembrane transporter activity	177	595	0.396051	Zn-depleted	0.0023	ks	208964.PA0016,208964.PA0040,208964.PA0156,208964.PA0157,208964.PA0158,208964.PA0162,208964.PA0280,208964.PA0291,208964.PA0302,208964.PA0328,208964.PA0374,208964.PA0425,208964.PA0426,208964.PA0427,208964.PA0454,208964.PA0524,208964.PA0603,208964.PA0755,208964.PA0781,208964.PA0783,208964.PA0889,208964.PA0892,208964.PA0913,208964.PA0917,208964.PA0958,208964.PA0970,208964.PA0971,208964.PA1051,208964.…	trkA,PA0040,PA0156,PA0157,PA0158,opdC,cysA,oprE,spuF,PA0328,ftsE,mexA,mexB,oprM,PA0454,norB,potA-3,opdH,PA0781,putP,aotQ,aotP,mgtE,kup,oprD,tolR,tolA,PA1051,braG,braF,dctA,kefB,PA1288,PA1297,cyoA,PA1339,PA1341,PA1429,PA1549,ccoP1,ccoO1,ccoN1,ccoP2,ccoO2,ccoN2,cmpX,oprF,PA1807,PA1810,nhaB,PA1922,PA2204,pslD,PA2252,PA2262,ambA,gnuT,PA2328,PA2341,fpvA,PA2435,PA2463,mexE,mexF,oprN,opdT,czcA,czcB,PA25…
GO Function	GO:0015291	Secondary active transmembrane transporter activity	18	65	1.57521	Zn-depleted	0.0023	afc	208964.PA0783,208964.PA1183,208964.PA1207,208964.PA1820,208964.PA2252,208964.PA2533,208964.PA2973,208964.PA3234,208964.PA3641,208964.PA3660,208964.PA3739,208964.PA3887,208964.PA4292,208964.PA4770,208964.PA5070,208964.PA5170,208964.PA5291,208964.PA5366	putP,dctA,kefB,nhaB,PA2252,PA2533,PA2973,PA3234,PA3641,PA3660,PA3739,nhaP,PA4292,lldP,tatC,arcD,PA5291,pstB
GO Function	GO:0015298	Solute:cation antiporter activity	7	20	2.99531	Zn-depleted	0.0023	afc	208964.PA1207,208964.PA1820,208964.PA2973,208964.PA3660,208964.PA3739,208964.PA3887,208964.PA5170	kefB,nhaB,PA2973,PA3660,PA3739,nhaP,arcD
GO Function	GO:0015299	Solute:proton antiporter activity	6	19	3.1889	Zn-depleted	0.003	afc	208964.PA1207,208964.PA1820,208964.PA2973,208964.PA3660,208964.PA3739,208964.PA3887	kefB,nhaB,PA2973,PA3660,PA3739,nhaP
GO Function	GO:0005198	Structural molecule activity	62	68	0.290155	Zn-replete	0.0022	ks	208964.PA0579,208964.PA1086,208964.PA1087,208964.PA1092,208964.PA1804,208964.PA2667,208964.PA2741,208964.PA2970,208964.PA3161,208964.PA3162,208964.PA3601,208964.PA3656,208964.PA3742,208964.PA3745,208964.PA3940,208964.PA4237,208964.PA4239,208964.PA4240,208964.PA4241,208964.PA4244,208964.PA4245,208964.PA4246,208964.PA4247,208964.PA4248,208964.PA4249,208964.PA4250,208964.PA4251,208964.PA4252,208964.…	rpsU,flgK,flgL,fliC,hupB,PA2667,rplT,rpmF,himD,rpsA,rpmE2,rpsB,rplS,rpsP,PA3940,rplQ,rpsD,rpsK,rpsM,rplO,rpmD,rpsE,rplR,rplF,rpsH,rpsN,rplE,rplX,rplN,rpsQ,rpmC,rplP,rpsC,rplV,rpsS,rplB,rplW,rplD,rplC,rpsJ,rpsG,rpsL,rplL,rplJ,rplA,rplK,rpsI,rplM,rpsT,rpmA,rplU,rplY,rpsO,rplI,rpsR,rpsF,rpmE,PA5201,rpmG,rpmB,hupA,rpmH
GO Function	GO:0003735	Structural constituent of ribosome	54	57	0.355258	Zn-replete	0.00088	ks	208964.PA0579,208964.PA2741,208964.PA2970,208964.PA3162,208964.PA3601,208964.PA3656,208964.PA3742,208964.PA3745,208964.PA4237,208964.PA4239,208964.PA4240,208964.PA4241,208964.PA4244,208964.PA4245,208964.PA4246,208964.PA4247,208964.PA4248,208964.PA4249,208964.PA4250,208964.PA4251,208964.PA4252,208964.PA4253,208964.PA4254,208964.PA4255,208964.PA4256,208964.PA4257,208964.PA4258,208964.PA4259,208964.…	rpsU,rplT,rpmF,rpsA,rpmE2,rpsB,rplS,rpsP,rplQ,rpsD,rpsK,rpsM,rplO,rpmD,rpsE,rplR,rplF,rpsH,rpsN,rplE,rplX,rplN,rpsQ,rpmC,rplP,rpsC,rplV,rpsS,rplB,rplW,rplD,rplC,rpsJ,rpsG,rpsL,rplL,rplJ,rplA,rplK,rpsI,rplM,rpsT,rpmA,rplU,rplY,rpsO,rplI,rpsR,rpsF,rpmE,PA5201,rpmG,rpmB,rpmH
GO Process	GO:0034220	Ion transmembrane transport	87	223	0.58837	Both	0.0084	ks	208964.PA0016,208964.PA0280,208964.PA0283,208964.PA0524,208964.PA0603,208964.PA0781,208964.PA0783,208964.PA0913,208964.PA0917,208964.PA1051,208964.PA1071,208964.PA1074,208964.PA1183,208964.PA1207,208964.PA1297,208964.PA1317,208964.PA1429,208964.PA1493,208964.PA1549,208964.PA1552,208964.PA1553,208964.PA1554,208964.PA1555,208964.PA1556,208964.PA1557,208964.PA1775,208964.PA1820,208964.PA1922,208964.…	trkA,cysA,sbp,norB,potA-3,PA0781,putP,mgtE,kup,PA1051,braF,braC,dctA,kefB,PA1297,cyoA,PA1429,cysP,PA1549,ccoP1,ccoO1,ccoN1,ccoP2,ccoO2,ccoN2,cmpX,nhaB,PA1922,PA2204,PA2252,ambA,gnuT,PA2328,fpvA,PA2435,czcA,PA2533,PA2594,nuoB,nuoL,nuoM,PA2911,PA2973,sth,PA3234,PA3268,nosZ,PA3445,PA3538,PA3641,PA3660,PA3690,oprC,nhaP,PA3920,PA3938,PA4133,PA4292,PA4394,PA4430,PA4431,PA4514,mscL,PA4675,lldP,cntO,PA49…
GO Process	GO:0071702	Organic substance transport	132	446	0.384973	Zn-depleted	0.0014	ks	208964.PA0040,208964.PA0091,208964.PA0095,208964.PA0203,208964.PA0300,208964.PA0301,208964.PA0302,208964.PA0303,208964.PA0304,208964.PA0323,208964.PA0337,208964.PA0373,208964.PA0595,208964.PA0603,208964.PA0705,208964.PA0783,208964.PA0888,208964.PA0892,208964.PA0958,208964.PA0969,208964.PA0970,208964.PA0971,208964.PA0972,208964.PA1051,208964.PA1070,208964.PA1071,208964.PA1074,208964.PA1183,208964.…	PA0040,vgrG1,vgrG1b,PA0203,spuD,spuE,spuF,spuG,spuH,PA0323,ptsP,ftsY,ostA,potA-3,migA,putP,aotJ,aotP,oprD,tolQ,tolR,tolA,tolB,PA1051,braG,braF,braC,dctA,PA1260,PA1288,PA1339,PA1341,PA1342,flhA,PA1657,PA1658,PA1662,PA1665,PA1668,PA1669,tig,lon,PA1807,PA1809,PA1810,PA2204,pslD,PA2252,ambA,gnuT,PA2328,PA2341,PA2463,PA2533,PA2543,PA2592,PA2594,lolA,PA2633,PA2800,atuH,PA2982,PA2983,PA2986,lolD,PA2988,…
GO Process	GO:0033036	Macromolecule localization	71	212	0.422314	Zn-depleted	0.0084	ks	208964.PA0040,208964.PA0091,208964.PA0095,208964.PA0373,208964.PA0595,208964.PA0705,208964.PA0969,208964.PA0970,208964.PA0972,208964.PA1288,208964.PA1452,208964.PA1657,208964.PA1658,208964.PA1662,208964.PA1665,208964.PA1668,208964.PA1669,208964.PA1800,208964.PA1803,208964.PA2234,208964.PA2463,208964.PA2543,208964.PA2614,208964.PA2633,208964.PA2800,208964.PA2893,208964.PA2982,208964.PA2983,208964.…	PA0040,vgrG1,vgrG1b,ftsY,ostA,migA,tolQ,tolR,tolB,PA1288,flhA,PA1657,PA1658,PA1662,PA1665,PA1668,PA1669,tig,lon,pslD,PA2463,PA2543,lolA,PA2633,PA2800,atuH,PA2982,PA2983,PA2986,lolD,PA2988,xcpZ,xcpT,xcpS,xcpR,xcpQ,PA3228,PA3647,opr86,PA3729,ffh,bamB,secF,secD,yajC,PA3828,lptE,secY,secE,secA,PA4454,PA4455,lptC,lptA-2,pilB,comL,PA4589,PA4624,lolB,secG,dnaK,omlA,msbA,pilQ,tatA,tatC,typA,secB,PA5134,t…
GO Process	GO:0010467	Gene expression	173	311	0.345155	Zn-replete	0.0054	ks	208964.PA0008,208964.PA0009,208964.PA0017,208964.PA0018,208964.PA0019,208964.PA0370,208964.PA0382,208964.PA0419,208964.PA0576,208964.PA0579,208964.PA0580,208964.PA0584,208964.PA0592,208964.PA0652,208964.PA0665,208964.PA0668,208964.PA0762,208964.PA0767,208964.PA0768,208964.PA0775,208964.PA0858,208964.PA0903,208964.PA0916,208964.PA0933,208964.PA0956,208964.PA0963,208964.PA1097,208964.PA1294,208964.…	glyS,glyQ,rsmB,fmt,def,PA0370,micA,PA0419,rpoD,rpsU,gcp,cca,ksgA,vfr,erpA,tyrZ,algU,lepA,lepB,cmoA,PA0858,alaS,rimO,ygcA,proS,aspS,fleQ,rnd,fliA,selD,sigX,PA1790,glnS,cysS,nfuA,fusA2,gcvH2,serS,infA,trmU,pheT,pheS,rplT,infC,thrS,dusA,efp,rpmF,PA2973,rluC,rne,rlmL,gltX,rpsA,rluB,PA3297,metG,rnt,rpmE2,rpoS,truD,PA3647,frr,tsf,rpsB,rsmJ,PA3685,lysS,prfB,rplS,rimM,rpsP,hisS,PA3804,rlmN,hscB,iscA,trmJ…
GO Process	GO:0043603	Cellular amide metabolic process	146	248	0.265467	Zn-replete	0.0033	ks	208964.PA0008,208964.PA0009,208964.PA0018,208964.PA0019,208964.PA0067,208964.PA0299,208964.PA0407,208964.PA0447,208964.PA0449,208964.PA0473,208964.PA0500,208964.PA0503,208964.PA0579,208964.PA0668,208964.PA0767,208964.PA0768,208964.PA0835,208964.PA0836,208964.PA0887,208964.PA0903,208964.PA0956,208964.PA0963,208964.PA1338,208964.PA1586,208964.PA1588,208964.PA1741,208964.PA1752,208964.PA1794,208964.…	glyS,glyQ,fmt,def,prlC,spuC,gshB,gcdH,PA0449,PA0473,bioB,bioC,rpsU,tyrZ,lepA,lepB,pta,ackA,acsA,alaS,proS,aspS,ggt,sucB,sucC,PA1741,PA1752,glnS,cysS,PA1890,fusA2,ambE,fpvA,glyA2,serS,infA,pheT,pheS,rplT,infC,thrS,PA2813,efp,PA2871,rpmF,PA2973,folC,accD,gltX,rpsA,PA3327,amiE,metG,argG,rpmE2,accA,frr,tsf,rpsB,lysS,prfB,rplS,rpsP,hisS,valS,prfC,leuS,rplQ,rpsD,rpsK,rpsM,rplO,rpmD,rpsE,rplR,rplF,rpsH,…
GO Process	GO:0043604	Amide biosynthetic process	124	187	0.325258	Zn-replete	0.0015	ks	208964.PA0008,208964.PA0009,208964.PA0018,208964.PA0019,208964.PA0299,208964.PA0407,208964.PA0447,208964.PA0500,208964.PA0503,208964.PA0579,208964.PA0668,208964.PA0767,208964.PA0835,208964.PA0836,208964.PA0887,208964.PA0903,208964.PA0956,208964.PA0963,208964.PA1338,208964.PA1752,208964.PA1794,208964.PA1795,208964.PA2071,208964.PA2302,208964.PA2398,208964.PA2612,208964.PA2619,208964.PA2739,208964.…	glyS,glyQ,fmt,def,spuC,gshB,gcdH,bioB,bioC,rpsU,tyrZ,lepA,pta,ackA,acsA,alaS,proS,aspS,ggt,PA1752,glnS,cysS,fusA2,ambE,fpvA,serS,infA,pheT,pheS,rplT,infC,thrS,efp,rpmF,folC,accD,gltX,rpsA,PA3327,metG,argG,rpmE2,accA,frr,tsf,rpsB,lysS,prfB,rplS,rpsP,hisS,valS,prfC,leuS,rplQ,rpsD,rpsK,rpsM,rplO,rpmD,rpsE,rplR,rplF,rpsH,rpsN,rplE,rplX,rplN,rpsQ,rpmC,rplP,rpsC,rplV,rpsS,rplB,rplW,rplD,rplC,rpsJ,tufA,…
GO Process	GO:0006518	Peptide metabolic process	114	175	0.321948	Zn-replete	0.0015	ks	208964.PA0008,208964.PA0009,208964.PA0018,208964.PA0019,208964.PA0067,208964.PA0407,208964.PA0473,208964.PA0579,208964.PA0668,208964.PA0767,208964.PA0768,208964.PA0903,208964.PA0956,208964.PA0963,208964.PA1338,208964.PA1741,208964.PA1794,208964.PA1795,208964.PA1890,208964.PA2071,208964.PA2398,208964.PA2612,208964.PA2619,208964.PA2739,208964.PA2740,208964.PA2741,208964.PA2743,208964.PA2744,208964.…	glyS,glyQ,fmt,def,prlC,gshB,PA0473,rpsU,tyrZ,lepA,lepB,alaS,proS,aspS,ggt,PA1741,glnS,cysS,PA1890,fusA2,fpvA,serS,infA,pheT,pheS,rplT,infC,thrS,PA2813,efp,rpmF,PA2973,gltX,rpsA,PA3327,metG,rpmE2,frr,tsf,rpsB,lysS,prfB,rplS,rpsP,hisS,valS,prfC,leuS,rplQ,rpsD,rpsK,rpsM,rplO,rpmD,rpsE,rplR,rplF,rpsH,rpsN,rplE,rplX,rplN,rpsQ,rpmC,rplP,rpsC,rplV,rpsS,rplB,rplW,rplD,rplC,rpsJ,tufA,fusA1,rpsG,rpsL,rplL,…
GO Process	GO:0043043	Peptide biosynthetic process	105	148	0.352671	Zn-replete	0.0014	ks	208964.PA0008,208964.PA0009,208964.PA0018,208964.PA0019,208964.PA0407,208964.PA0579,208964.PA0668,208964.PA0767,208964.PA0903,208964.PA0956,208964.PA0963,208964.PA1338,208964.PA1794,208964.PA1795,208964.PA2071,208964.PA2398,208964.PA2612,208964.PA2619,208964.PA2739,208964.PA2740,208964.PA2741,208964.PA2743,208964.PA2744,208964.PA2851,208964.PA2970,208964.PA3134,208964.PA3162,208964.PA3327,208964.…	glyS,glyQ,fmt,def,gshB,rpsU,tyrZ,lepA,alaS,proS,aspS,ggt,glnS,cysS,fusA2,fpvA,serS,infA,pheT,pheS,rplT,infC,thrS,efp,rpmF,gltX,rpsA,PA3327,metG,rpmE2,frr,tsf,rpsB,lysS,prfB,rplS,rpsP,hisS,valS,prfC,leuS,rplQ,rpsD,rpsK,rpsM,rplO,rpmD,rpsE,rplR,rplF,rpsH,rpsN,rplE,rplX,rplN,rpsQ,rpmC,rplP,rpsC,rplV,rpsS,rplB,rplW,rplD,rplC,rpsJ,tufA,fusA1,rpsG,rpsL,rplL,rplJ,rplA,rplK,rpsI,rplM,trpS,gatA,gatB,ileS,…
GO Process	GO:0006412	Translation	98	112	0.351162	Zn-replete	0.003	ks	208964.PA0008,208964.PA0009,208964.PA0018,208964.PA0019,208964.PA0579,208964.PA0668,208964.PA0767,208964.PA0903,208964.PA0956,208964.PA0963,208964.PA1794,208964.PA1795,208964.PA2071,208964.PA2612,208964.PA2619,208964.PA2739,208964.PA2740,208964.PA2741,208964.PA2743,208964.PA2744,208964.PA2851,208964.PA2970,208964.PA3134,208964.PA3162,208964.PA3482,208964.PA3601,208964.PA3653,208964.PA3655,208964.…	glyS,glyQ,fmt,def,rpsU,tyrZ,lepA,alaS,proS,aspS,glnS,cysS,fusA2,serS,infA,pheT,pheS,rplT,infC,thrS,efp,rpmF,gltX,rpsA,metG,rpmE2,frr,tsf,rpsB,lysS,prfB,rplS,rpsP,hisS,valS,prfC,leuS,rplQ,rpsD,rpsK,rpsM,rplO,rpmD,rpsE,rplR,rplF,rpsH,rpsN,rplE,rplX,rplN,rpsQ,rpmC,rplP,rpsC,rplV,rpsS,rplB,rplW,rplD,rplC,rpsJ,tufA,fusA1,rpsG,rpsL,rplL,rplJ,rplA,rplK,rpsI,rplM,trpS,gatA,gatB,ileS,rpsT,rpmA,rplU,PA4595…
KEGG	pae03010	Ribosome	53	56	0.366081	Zn-replete	8.53e-05	ks	208964.PA0579,208964.PA2741,208964.PA2970,208964.PA3162,208964.PA3601,208964.PA3656,208964.PA3742,208964.PA3745,208964.PA4237,208964.PA4239,208964.PA4240,208964.PA4241,208964.PA4244,208964.PA4245,208964.PA4246,208964.PA4247,208964.PA4248,208964.PA4249,208964.PA4250,208964.PA4251,208964.PA4252,208964.PA4253,208964.PA4254,208964.PA4255,208964.PA4256,208964.PA4257,208964.PA4258,208964.PA4259,208964.…	rpsU,rplT,rpmF,rpsA,rpmE2,rpsB,rplS,rpsP,rplQ,rpsD,rpsK,rpsM,rplO,rpmD,rpsE,rplR,rplF,rpsH,rpsN,rplE,rplX,rplN,rpsQ,rpmC,rplP,rpsC,rplV,rpsS,rplB,rplW,rplD,rplC,rpsJ,rpsG,rpsL,rplL,rplJ,rplA,rplK,rpsI,rplM,rpsT,rpmA,rplU,rplY,rpsO,rplI,rpsR,rpsF,rpmE,rpmG,rpmB,rpmH
Pfam	PF00999	Sodium/hydrogen exchanger family	4	8	4.36124	Zn-depleted	0.0074	afc	208964.PA1207,208964.PA3660,208964.PA3739,208964.PA3887	kefB,PA3660,PA3739,nhaP
STRING clusters	CL:6606	Mixed, incl. Transition metal ion transport, and Secondary metabolite biosynthetic process	32	197	1.84078	Both	2.39e-07	ks	208964.PA0406,208964.PA0436,208964.PA0781,208964.PA1922,208964.PA1923,208964.PA1925,208964.PA2388,208964.PA2398,208964.PA2435,208964.PA2438,208964.PA2439,208964.PA2450,208964.PA2453,208964.PA2464,208964.PA2911,208964.PA2913,208964.PA2982,208964.PA2983,208964.PA4063,208964.PA4065,208964.PA4066,208964.PA4157,208964.PA4514,208964.PA4675,208964.PA4837,208964.PA5498,208964.PA5499,208964.PA5502,208964.…	tonB3,PA0436,PA0781,PA1922,PA1923,PA1925,fpvR,fpvA,PA2435,PA2438,PA2439,PA2450,PA2453,PA2464,PA2911,PA2913,PA2982,PA2983,PA4063,PA4065,PA4066,PA4157,PA4514,PA4675,cntO,PA5498,np20,PA5502,tonB1,PA5534,PA5535,dksA-2
STRING clusters	CL:6607	Mixed, incl. Transition metal ion transport, and Secondary metabolite biosynthetic process	30	178	1.87097	Zn-depleted	1.33e-06	ks	208964.PA0406,208964.PA0436,208964.PA0781,208964.PA1922,208964.PA1923,208964.PA1925,208964.PA2388,208964.PA2398,208964.PA2435,208964.PA2438,208964.PA2439,208964.PA2464,208964.PA2911,208964.PA2913,208964.PA2982,208964.PA2983,208964.PA4063,208964.PA4065,208964.PA4066,208964.PA4157,208964.PA4514,208964.PA4675,208964.PA4837,208964.PA5498,208964.PA5499,208964.PA5502,208964.PA5531,208964.PA5534,208964.…	tonB3,PA0436,PA0781,PA1922,PA1923,PA1925,fpvR,fpvA,PA2435,PA2438,PA2439,PA2464,PA2911,PA2913,PA2982,PA2983,PA4063,PA4065,PA4066,PA4157,PA4514,PA4675,cntO,PA5498,np20,PA5502,tonB1,PA5534,PA5535,dksA-2
STRING clusters	CL:6886	Mostly uncharacterized, incl. Response to zinc ion, and Prohibitin homologues	19	38	3.09203	Zn-depleted	5.17e-08	ks	208964.PA0781,208964.PA1922,208964.PA1923,208964.PA1925,208964.PA2435,208964.PA2438,208964.PA2439,208964.PA2911,208964.PA2913,208964.PA4063,208964.PA4065,208964.PA4066,208964.PA4837,208964.PA5498,208964.PA5499,208964.PA5502,208964.PA5534,208964.PA5535,208964.PA5536	PA0781,PA1922,PA1923,PA1925,PA2435,PA2438,PA2439,PA2911,PA2913,PA4063,PA4065,PA4066,cntO,PA5498,np20,PA5502,PA5534,PA5535,dksA-2
STRING clusters	CL:6888	Mixed, incl. Response to zinc ion, and Iron coordination entity transport	16	30	3.13734	Zn-depleted	5.66e-06	afc	208964.PA0781,208964.PA1922,208964.PA1923,208964.PA1925,208964.PA2911,208964.PA2913,208964.PA4063,208964.PA4065,208964.PA4066,208964.PA4837,208964.PA5498,208964.PA5499,208964.PA5502,208964.PA5534,208964.PA5535,208964.PA5536	PA0781,PA1922,PA1923,PA1925,PA2911,PA2913,PA4063,PA4065,PA4066,cntO,PA5498,np20,PA5502,PA5534,PA5535,dksA-2
STRING clusters	CL:6890	Mixed, incl. Siderophore uptake transmembrane transporter activity, and CobW/HypB/UreG, nucleotide-binding domain	13	24	3.81085	Zn-depleted	5.66e-06	afc	208964.PA0781,208964.PA1922,208964.PA1923,208964.PA1925,208964.PA2911,208964.PA2913,208964.PA4063,208964.PA4065,208964.PA4066,208964.PA4837,208964.PA5534,208964.PA5535,208964.PA5536	PA0781,PA1922,PA1923,PA1925,PA2911,PA2913,PA4063,PA4065,PA4066,cntO,PA5534,PA5535,dksA-2
STRING clusters	CL:9601	Mixed, incl. NADPH-dependent FMN reductase, and Zinc ion transmembrane transporter activity	11	54	1.83759	Zn-depleted	0.0075	afc	208964.PA0023,208964.PA0949,208964.PA1202,208964.PA1206,208964.PA1207,208964.PA1297,208964.PA1298,208964.PA1376,208964.PA3690,208964.PA4589,208964.PA4656	qor,wrbA,PA1202,PA1206,kefB,PA1297,PA1298,aceK,PA3690,PA4589,PA4656
STRING clusters	CL:6891	Mostly uncharacterized, incl. CobW/HypB/UreG, nucleotide-binding domain, and Ami_3	8	16	3.67024	Zn-depleted	2.83e-05	afc	208964.PA0781,208964.PA4063,208964.PA4065,208964.PA4066,208964.PA4837,208964.PA5534,208964.PA5535,208964.PA5536	PA0781,PA4063,PA4065,PA4066,cntO,PA5534,PA5535,dksA-2
STRING clusters	CL:6922	Mixed, incl. CobN/Magnesium Chelatase, and Periplasmic binding protein	5	8	4.03582	Zn-depleted	0.00061	afc	208964.PA1922,208964.PA1923,208964.PA1925,208964.PA2911,208964.PA2913	PA1922,PA1923,PA1925,PA2911,PA2913
STRING clusters	CL:63	Translation, and Protein export	141	174	0.251376	Zn-replete	0.0017	ks	208964.PA0004,208964.PA0008,208964.PA0009,208964.PA0019,208964.PA0373,208964.PA0456,208964.PA0576,208964.PA0579,208964.PA0668,208964.PA0767,208964.PA0768,208964.PA0769,208964.PA0771,208964.PA0837,208964.PA0903,208964.PA0956,208964.PA0963,208964.PA1533,208964.PA1742,208964.PA1794,208964.PA1795,208964.PA1800,208964.PA2071,208964.PA2612,208964.PA2619,208964.PA2739,208964.PA2740,208964.PA2741,208964.…	gyrB,glyS,glyQ,def,ftsY,PA0456,rpoD,rpsU,tyrZ,lepA,lepB,PA0769,era,slyD,alaS,proS,aspS,PA1533,PA1742,glnS,cysS,tig,fusA2,serS,infA,pheT,pheS,rplT,infC,thrS,efp,acpP,rpmF,gltX,rpsA,gyrA,capB,metG,rpmE2,cdsA,frr,pyrH,tsf,rpsB,map,lysS,prfB,rplS,rimM,rpsP,ffh,secF,secD,yajC,valS,prfC,leuS,rplQ,rpoA,rpsD,rpsK,rpsM,secY,rplO,rpmD,rpsE,rplR,rplF,rpsH,rpsN,rplE,rplX,rplN,rpsQ,rpmC,rplP,rpsC,rplV,rpsS,rp…
STRING clusters	CL:64	Translation, and Protein export	135	168	0.250349	Zn-replete	0.0016	ks	208964.PA0004,208964.PA0008,208964.PA0009,208964.PA0019,208964.PA0373,208964.PA0576,208964.PA0579,208964.PA0668,208964.PA0767,208964.PA0768,208964.PA0769,208964.PA0771,208964.PA0903,208964.PA0956,208964.PA0963,208964.PA1742,208964.PA1794,208964.PA1795,208964.PA1800,208964.PA2071,208964.PA2612,208964.PA2619,208964.PA2739,208964.PA2740,208964.PA2741,208964.PA2743,208964.PA2744,208964.PA2851,208964.…	gyrB,glyS,glyQ,def,ftsY,rpoD,rpsU,tyrZ,lepA,lepB,PA0769,era,alaS,proS,aspS,PA1742,glnS,cysS,tig,fusA2,serS,infA,pheT,pheS,rplT,infC,thrS,efp,rpmF,gltX,rpsA,gyrA,metG,rpmE2,cdsA,frr,pyrH,tsf,rpsB,map,lysS,prfB,rplS,rimM,rpsP,ffh,secF,secD,yajC,valS,prfC,leuS,rplQ,rpoA,rpsD,rpsK,rpsM,secY,rplO,rpmD,rpsE,rplR,rplF,rpsH,rpsN,rplE,rplX,rplN,rpsQ,rpmC,rplP,rpsC,rplV,rpsS,rplB,rplW,rplD,rplC,rpsJ,tufA,f…
STRING clusters	CL:65	Translation, and Protein export	128	158	0.274591	Zn-replete	0.0008	ks	208964.PA0008,208964.PA0009,208964.PA0019,208964.PA0373,208964.PA0576,208964.PA0579,208964.PA0668,208964.PA0767,208964.PA0768,208964.PA0769,208964.PA0771,208964.PA0903,208964.PA0956,208964.PA0963,208964.PA1742,208964.PA1794,208964.PA1795,208964.PA1800,208964.PA2071,208964.PA2612,208964.PA2619,208964.PA2739,208964.PA2740,208964.PA2741,208964.PA2743,208964.PA2744,208964.PA2851,208964.PA2970,208964.…	glyS,glyQ,def,ftsY,rpoD,rpsU,tyrZ,lepA,lepB,PA0769,era,alaS,proS,aspS,PA1742,glnS,cysS,tig,fusA2,serS,infA,pheT,pheS,rplT,infC,thrS,efp,rpmF,gltX,rpsA,metG,rpmE2,cdsA,frr,pyrH,tsf,rpsB,map,lysS,prfB,rplS,rimM,rpsP,ffh,secF,secD,yajC,valS,prfC,leuS,rplQ,rpoA,rpsD,rpsK,rpsM,secY,rplO,rpmD,rpsE,rplR,rplF,rpsH,rpsN,rplE,rplX,rplN,rpsQ,rpmC,rplP,rpsC,rplV,rpsS,rplB,rplW,rplD,rplC,rpsJ,tufA,fusA1,rpsG,…
STRING clusters	CL:66	Translation, and Proton-transporting ATP synthase complex	112	137	0.342872	Zn-replete	0.00018	ks	208964.PA0008,208964.PA0009,208964.PA0019,208964.PA0576,208964.PA0579,208964.PA0668,208964.PA0903,208964.PA0956,208964.PA0963,208964.PA1742,208964.PA1794,208964.PA1795,208964.PA1800,208964.PA2071,208964.PA2612,208964.PA2619,208964.PA2739,208964.PA2740,208964.PA2741,208964.PA2743,208964.PA2744,208964.PA2851,208964.PA2970,208964.PA3134,208964.PA3162,208964.PA3482,208964.PA3601,208964.PA3651,208964.…	glyS,glyQ,def,rpoD,rpsU,tyrZ,alaS,proS,aspS,PA1742,glnS,cysS,tig,fusA2,serS,infA,pheT,pheS,rplT,infC,thrS,efp,rpmF,gltX,rpsA,metG,rpmE2,cdsA,frr,pyrH,tsf,rpsB,map,lysS,prfB,rplS,rimM,rpsP,valS,prfC,leuS,rplQ,rpoA,rpsD,rpsK,rpsM,rplO,rpmD,rpsE,rplR,rplF,rpsH,rpsN,rplE,rplX,rplN,rpsQ,rpmC,rplP,rpsC,rplV,rpsS,rplB,rplW,rplD,rplC,rpsJ,tufA,fusA1,rpsG,rpsL,rpoC,rpoB,rplL,rplJ,rplA,rplK,nusG,secE,rpsI,…
STRING clusters	CL:67	Translation, and Proton-transporting ATP synthase complex	91	113	0.378917	Zn-replete	8.78e-05	ks	208964.PA0019,208964.PA0576,208964.PA0579,208964.PA0903,208964.PA1800,208964.PA2071,208964.PA2619,208964.PA2741,208964.PA2743,208964.PA2851,208964.PA2970,208964.PA3162,208964.PA3601,208964.PA3651,208964.PA3653,208964.PA3654,208964.PA3655,208964.PA3656,208964.PA3657,208964.PA3701,208964.PA3742,208964.PA3744,208964.PA3745,208964.PA3903,208964.PA4237,208964.PA4238,208964.PA4239,208964.PA4240,208964.…	def,rpoD,rpsU,alaS,tig,fusA2,infA,rplT,infC,efp,rpmF,rpsA,rpmE2,cdsA,frr,pyrH,tsf,rpsB,map,prfB,rplS,rimM,rpsP,prfC,rplQ,rpoA,rpsD,rpsK,rpsM,rplO,rpmD,rpsE,rplR,rplF,rpsH,rpsN,rplE,rplX,rplN,rpsQ,rpmC,rplP,rpsC,rplV,rpsS,rplB,rplW,rplD,rplC,rpsJ,tufA,fusA1,rpsG,rpsL,rpoC,rpoB,rplL,rplJ,rplA,rplK,nusG,secE,rpsI,rplM,rpsT,rpmA,rplU,prfA,rplY,ychF,rpsO,truB,infB,nusA,rimP,smpB,PA4878,rplI,rpsR,rpsF,…
STRING clusters	CL:69	Ribosome, and Translation regulator activity	88	107	0.38594	Zn-replete	0.00021	ks	208964.PA0019,208964.PA0576,208964.PA0579,208964.PA0903,208964.PA1800,208964.PA2071,208964.PA2619,208964.PA2741,208964.PA2743,208964.PA2970,208964.PA3162,208964.PA3601,208964.PA3651,208964.PA3653,208964.PA3654,208964.PA3655,208964.PA3656,208964.PA3657,208964.PA3701,208964.PA3742,208964.PA3744,208964.PA3745,208964.PA3903,208964.PA4237,208964.PA4238,208964.PA4239,208964.PA4240,208964.PA4241,208964.…	def,rpoD,rpsU,alaS,tig,fusA2,infA,rplT,infC,rpmF,rpsA,rpmE2,cdsA,frr,pyrH,tsf,rpsB,map,prfB,rplS,rimM,rpsP,prfC,rplQ,rpoA,rpsD,rpsK,rpsM,rplO,rpmD,rpsE,rplR,rplF,rpsH,rpsN,rplE,rplX,rplN,rpsQ,rpmC,rplP,rpsC,rplV,rpsS,rplB,rplW,rplD,rplC,rpsJ,tufA,fusA1,rpsG,rpsL,rpoC,rpoB,rplL,rplJ,rplA,rplK,nusG,secE,rpsI,rplM,rpsT,rpmA,rplU,rplY,rpsO,truB,infB,nusA,rimP,smpB,PA4878,rplI,rpsR,rpsF,rpmE,rpmG,rpmB…
STRING clusters	CL:70	Ribosome, and Translation regulator activity	83	100	0.377636	Zn-replete	6.58e-05	ks	208964.PA0019,208964.PA0579,208964.PA0903,208964.PA1800,208964.PA2071,208964.PA2619,208964.PA2741,208964.PA2743,208964.PA2970,208964.PA3162,208964.PA3601,208964.PA3651,208964.PA3653,208964.PA3654,208964.PA3655,208964.PA3656,208964.PA3657,208964.PA3701,208964.PA3742,208964.PA3744,208964.PA3745,208964.PA3903,208964.PA4237,208964.PA4238,208964.PA4239,208964.PA4240,208964.PA4241,208964.PA4244,208964.…	def,rpsU,alaS,tig,fusA2,infA,rplT,infC,rpmF,rpsA,rpmE2,cdsA,frr,pyrH,tsf,rpsB,map,prfB,rplS,rimM,rpsP,prfC,rplQ,rpoA,rpsD,rpsK,rpsM,rplO,rpmD,rpsE,rplR,rplF,rpsH,rpsN,rplE,rplX,rplN,rpsQ,rpmC,rplP,rpsC,rplV,rpsS,rplB,rplW,rplD,rplC,rpsJ,tufA,fusA1,rpsG,rpsL,rplL,rplJ,rplA,rplK,nusG,secE,rpsI,rplM,rpsT,rpmA,rplU,rplY,rpsO,truB,infB,nusA,rimP,smpB,rplI,rpsR,rpsF,rpmE,rpmG,rpmB,atpC,atpD,atpG,atpA,a…
STRING clusters	CL:72	Ribosome, and Translation regulator activity	77	91	0.416745	Zn-replete	7.23e-06	ks	208964.PA0019,208964.PA0579,208964.PA1800,208964.PA2071,208964.PA2619,208964.PA2741,208964.PA2743,208964.PA2970,208964.PA3162,208964.PA3601,208964.PA3656,208964.PA3657,208964.PA3701,208964.PA3742,208964.PA3744,208964.PA3745,208964.PA3903,208964.PA4237,208964.PA4238,208964.PA4239,208964.PA4240,208964.PA4241,208964.PA4244,208964.PA4245,208964.PA4246,208964.PA4247,208964.PA4248,208964.PA4249,208964.…	def,rpsU,tig,fusA2,infA,rplT,infC,rpmF,rpsA,rpmE2,rpsB,map,prfB,rplS,rimM,rpsP,prfC,rplQ,rpoA,rpsD,rpsK,rpsM,rplO,rpmD,rpsE,rplR,rplF,rpsH,rpsN,rplE,rplX,rplN,rpsQ,rpmC,rplP,rpsC,rplV,rpsS,rplB,rplW,rplD,rplC,rpsJ,tufA,fusA1,rpsG,rpsL,rplL,rplJ,rplA,rplK,nusG,secE,rpsI,rplM,rpsT,rpmA,rplU,rplY,rpsO,truB,infB,nusA,rimP,rplI,rpsR,rpsF,rpmE,rpmG,rpmB,atpC,atpD,atpG,atpA,atpH,atpF,atpB
STRING clusters	CL:75	Ribosome, and Translation regulator activity	69	78	0.354342	Zn-replete	0.0001	ks	208964.PA0019,208964.PA0579,208964.PA1800,208964.PA2071,208964.PA2741,208964.PA2743,208964.PA2970,208964.PA3162,208964.PA3601,208964.PA3656,208964.PA3657,208964.PA3701,208964.PA3742,208964.PA3744,208964.PA3745,208964.PA3903,208964.PA4237,208964.PA4238,208964.PA4239,208964.PA4240,208964.PA4241,208964.PA4244,208964.PA4245,208964.PA4246,208964.PA4247,208964.PA4248,208964.PA4249,208964.PA4250,208964.…	def,rpsU,tig,fusA2,rplT,infC,rpmF,rpsA,rpmE2,rpsB,map,prfB,rplS,rimM,rpsP,prfC,rplQ,rpoA,rpsD,rpsK,rpsM,rplO,rpmD,rpsE,rplR,rplF,rpsH,rpsN,rplE,rplX,rplN,rpsQ,rpmC,rplP,rpsC,rplV,rpsS,rplB,rplW,rplD,rplC,rpsJ,tufA,fusA1,rpsG,rpsL,rplL,rplJ,rplA,rplK,nusG,secE,rpsI,rplM,rpsT,rpmA,rplU,rplY,rpsO,truB,infB,nusA,rimP,rplI,rpsR,rpsF,rpmE,rpmG,rpmB
STRING clusters	CL:78	Ribosome, and Translation protein, beta-barrel domain superfamily	65	72	0.380237	Zn-replete	5.14e-05	ks	208964.PA0579,208964.PA1800,208964.PA2071,208964.PA2741,208964.PA2743,208964.PA2970,208964.PA3162,208964.PA3601,208964.PA3656,208964.PA3742,208964.PA3744,208964.PA3745,208964.PA4237,208964.PA4238,208964.PA4239,208964.PA4240,208964.PA4241,208964.PA4244,208964.PA4245,208964.PA4246,208964.PA4247,208964.PA4248,208964.PA4249,208964.PA4250,208964.PA4251,208964.PA4252,208964.PA4253,208964.PA4254,208964.…	rpsU,tig,fusA2,rplT,infC,rpmF,rpsA,rpmE2,rpsB,rplS,rimM,rpsP,rplQ,rpoA,rpsD,rpsK,rpsM,rplO,rpmD,rpsE,rplR,rplF,rpsH,rpsN,rplE,rplX,rplN,rpsQ,rpmC,rplP,rpsC,rplV,rpsS,rplB,rplW,rplD,rplC,rpsJ,tufA,fusA1,rpsG,rpsL,rplL,rplJ,rplA,rplK,nusG,secE,rpsI,rplM,rpsT,rpmA,rplU,rplY,rpsO,truB,infB,nusA,rimP,rplI,rpsR,rpsF,rpmE,rpmG,rpmB
STRING clusters	CL:80	Ribosome	60	65	0.353761	Zn-replete	2.21e-05	ks	208964.PA0579,208964.PA1800,208964.PA2071,208964.PA2741,208964.PA2743,208964.PA2970,208964.PA3162,208964.PA3601,208964.PA3656,208964.PA3742,208964.PA3745,208964.PA4237,208964.PA4238,208964.PA4239,208964.PA4240,208964.PA4241,208964.PA4244,208964.PA4245,208964.PA4246,208964.PA4247,208964.PA4248,208964.PA4249,208964.PA4250,208964.PA4251,208964.PA4252,208964.PA4253,208964.PA4254,208964.PA4255,208964.…	rpsU,tig,fusA2,rplT,infC,rpmF,rpsA,rpmE2,rpsB,rplS,rpsP,rplQ,rpoA,rpsD,rpsK,rpsM,rplO,rpmD,rpsE,rplR,rplF,rpsH,rpsN,rplE,rplX,rplN,rpsQ,rpmC,rplP,rpsC,rplV,rpsS,rplB,rplW,rplD,rplC,rpsJ,tufA,fusA1,rpsG,rpsL,rplL,rplJ,rplA,rplK,nusG,secE,rpsI,rplM,rpsT,rpmA,rplU,rplY,rpsO,rplI,rpsR,rpsF,rpmE,rpmG,rpmB
STRING clusters	CL:84	Ribosome	57	60	0.404272	Zn-replete	7.23e-06	ks	208964.PA0579,208964.PA2071,208964.PA2741,208964.PA2743,208964.PA2970,208964.PA3162,208964.PA3601,208964.PA3656,208964.PA3742,208964.PA3745,208964.PA4237,208964.PA4238,208964.PA4239,208964.PA4240,208964.PA4241,208964.PA4244,208964.PA4245,208964.PA4246,208964.PA4247,208964.PA4248,208964.PA4249,208964.PA4250,208964.PA4251,208964.PA4252,208964.PA4253,208964.PA4254,208964.PA4255,208964.PA4256,208964.…	rpsU,fusA2,rplT,infC,rpmF,rpsA,rpmE2,rpsB,rplS,rpsP,rplQ,rpoA,rpsD,rpsK,rpsM,rplO,rpmD,rpsE,rplR,rplF,rpsH,rpsN,rplE,rplX,rplN,rpsQ,rpmC,rplP,rpsC,rplV,rpsS,rplB,rplW,rplD,rplC,rpsJ,tufA,fusA1,rpsG,rpsL,rplL,rplJ,rplA,rplK,rpsI,rplM,rpsT,rpmA,rplU,rplY,rpsO,rplI,rpsR,rpsF,rpmE,rpmG,rpmB
STRING clusters	CL:88	Ribosome	52	54	0.513085	Zn-replete	7.23e-06	ks	208964.PA0579,208964.PA2970,208964.PA3162,208964.PA3656,208964.PA3742,208964.PA3745,208964.PA4237,208964.PA4238,208964.PA4239,208964.PA4240,208964.PA4241,208964.PA4244,208964.PA4245,208964.PA4246,208964.PA4247,208964.PA4248,208964.PA4249,208964.PA4250,208964.PA4251,208964.PA4252,208964.PA4253,208964.PA4254,208964.PA4255,208964.PA4256,208964.PA4257,208964.PA4258,208964.PA4259,208964.PA4260,208964.…	rpsU,rpmF,rpsA,rpsB,rplS,rpsP,rplQ,rpoA,rpsD,rpsK,rpsM,rplO,rpmD,rpsE,rplR,rplF,rpsH,rpsN,rplE,rplX,rplN,rpsQ,rpmC,rplP,rpsC,rplV,rpsS,rplB,rplW,rplD,rplC,rpsJ,fusA1,rpsG,rpsL,rplL,rplJ,rplA,rplK,rpsI,rplM,rpsT,rpmA,rplU,rplY,rpsO,rplI,rpsR,rpsF,rpmE,rpmG,rpmB
STRING clusters	CL:90	Ribosomal subunit	47	49	0.426671	Zn-replete	8.24e-05	ks	208964.PA2970,208964.PA3656,208964.PA3742,208964.PA3745,208964.PA4237,208964.PA4238,208964.PA4239,208964.PA4241,208964.PA4244,208964.PA4245,208964.PA4246,208964.PA4247,208964.PA4248,208964.PA4249,208964.PA4250,208964.PA4251,208964.PA4252,208964.PA4253,208964.PA4254,208964.PA4255,208964.PA4256,208964.PA4257,208964.PA4258,208964.PA4259,208964.PA4260,208964.PA4261,208964.PA4262,208964.PA4263,208964.…	rpmF,rpsB,rplS,rpsP,rplQ,rpoA,rpsD,rpsM,rplO,rpmD,rpsE,rplR,rplF,rpsH,rpsN,rplE,rplX,rplN,rpsQ,rpmC,rplP,rpsC,rplV,rpsS,rplB,rplW,rplD,rplC,rpsJ,fusA1,rpsG,rpsL,rplL,rplJ,rplA,rplK,rpsI,rplM,rpmA,rplU,rplY,rpsO,rplI,rpsR,rpsF,rpmG,rpmB
UniProt Keywords	KW-0675	Receptor	13	35	1.58902	Both	0.0065	afc	208964.PA0373,208964.PA0781,208964.PA1561,208964.PA1922,208964.PA2398,208964.PA2911,208964.PA3268,208964.PA3790,208964.PA4117,208964.PA4514,208964.PA4675,208964.PA4837,208964.PA5505	ftsY,PA0781,aer,PA1922,fpvA,PA2911,PA3268,oprC,bphP,PA4514,PA4675,cntO,PA5505
UniProt Keywords	KW-0798	TonB box	9	35	2.1243	Both	0.0057	afc	208964.PA0781,208964.PA1922,208964.PA2398,208964.PA2911,208964.PA3268,208964.PA3790,208964.PA4514,208964.PA4675,208964.PA4837	PA0781,PA1922,fpvA,PA2911,PA3268,oprC,PA4514,PA4675,cntO
UniProt Keywords	KW-1003	Cell membrane	149	452	0.41209	Zn-depleted	2.34e-05	ks	208964.PA0196,208964.PA0280,208964.PA0302,208964.PA0303,208964.PA0304,208964.PA0341,208964.PA0373,208964.PA0374,208964.PA0375,208964.PA0392,208964.PA0411,208964.PA0425,208964.PA0426,208964.PA0524,208964.PA0603,208964.PA0605,208964.PA0655,208964.PA0767,208964.PA0768,208964.PA0771,208964.PA0783,208964.PA0889,208964.PA0892,208964.PA0913,208964.PA0917,208964.PA0969,208964.PA0970,208964.PA0971,208964.…	pntB,cysA,spuF,spuG,spuH,lgt,ftsY,ftsE,ftsX,PA0392,pilJ,mexA,mexB,norB,potA-3,PA0605,coq7,lepA,lepB,era,putP,aotQ,aotP,mgtE,kup,tolQ,tolR,tolA,braG,braF,fliF,phoQ,dctA,cyoA,PA1341,fliM,fliN,flhA,ccmE,ccmG,cycH,zipA,ccoP1,ccoP2,sdhD,sdhA,lpxH,PA1809,nhaB,hcnB,hcnC,PA2252,ambA,gnuT,mexF,PA2524,PA2528,PA2533,ctpH,PA2604,ftsK,nuoA,nuoB,nuoD,nuoH,nuoI,nuoJ,nuoL,nuoM,nuoN,PA2652,rne,PA2986,lolD,PA2988,…
UniProt Keywords	KW-0997	Cell inner membrane	111	263	0.306769	Zn-depleted	0.0075	ks	208964.PA0196,208964.PA0280,208964.PA0341,208964.PA0373,208964.PA0375,208964.PA0411,208964.PA0425,208964.PA0426,208964.PA0767,208964.PA0768,208964.PA0771,208964.PA0783,208964.PA0892,208964.PA0917,208964.PA0969,208964.PA0970,208964.PA0971,208964.PA1070,208964.PA1071,208964.PA1101,208964.PA1183,208964.PA1317,208964.PA1443,208964.PA1444,208964.PA1479,208964.PA1481,208964.PA1483,208964.PA1528,208964.…	pntB,cysA,lgt,ftsY,ftsX,pilJ,mexA,mexB,lepA,lepB,era,putP,aotP,kup,tolQ,tolR,tolA,braG,braF,fliF,dctA,cyoA,fliM,fliN,ccmE,ccmG,cycH,zipA,ccoP1,ccoP2,sdhD,sdhA,lpxH,nhaB,PA2252,gnuT,mexF,PA2524,PA2528,PA2533,ctpH,ftsK,nuoA,nuoB,nuoD,nuoH,nuoI,nuoJ,nuoL,nuoM,nuoN,PA2652,rne,lolD,nqrF,nqrC,xcpZ,xcpS,lpxL,PA3522,arnC,glpF,PA3623,PA3641,cdsA,PA3660,plsB,secF,secD,yajC,narX,nhaP,lnt,pbpA,secY,secE,pctC…
UniProt Keywords	KW-0050	Antiport	6	11	3.39215	Zn-depleted	0.0012	afc	208964.PA1207,208964.PA1820,208964.PA3660,208964.PA3739,208964.PA3887,208964.PA5170	kefB,nhaB,PA3660,PA3739,nhaP,arcD
UniProt Keywords	KW-0456	Lyase	73	124	0.773956	Zn-replete	0.0075	ks	208964.PA0035,208964.PA0036,208964.PA0102,208964.PA0331,208964.PA0353,208964.PA0357,208964.PA0400,208964.PA0555,208964.PA0609,208964.PA0649,208964.PA0651,208964.PA0654,208964.PA0796,208964.PA0854,208964.PA1010,208964.PA1222,208964.PA1326,208964.PA1562,208964.PA1610,208964.PA1681,208964.PA1683,208964.PA1737,208964.PA1772,208964.PA1787,208964.PA1818,208964.PA2611,208964.PA2629,208964.PA2634,208964.…	trpA,trpB,PA0102,ilvA1,ilvD,mutM,PA0400,fda,trpE,trpG,trpC,speD,prpB,fumC2,dapA,PA1222,ilvA2,acnA,fabA,aroC,mtnB,PA1737,PA1772,acnB,ldcA,cysG,purB,aceA,pyrF,faoA,leuD,leuC,hisH2,pheA,eda,edd,dsdA,PA3516,PA3517,gloA1,ygbB,eno,fabZ,ppc,thrC,mltF,rlpA,ribB,PA4333,PA4676,speA-2,aroQ1,PA4872,psd,thiC,hemE,aroB,hutU,gloA3,hisF1,hisH1,hisB,rmlB,pckA,ubiD,hemB,PA5245,argH,lysA,coaC,ltaA,aspA,gmd
UniProt Keywords	KW-0687	Ribonucleoprotein	54	57	0.362245	Zn-replete	0.00014	ks	208964.PA0579,208964.PA2741,208964.PA2970,208964.PA3162,208964.PA3601,208964.PA3656,208964.PA3742,208964.PA3745,208964.PA3746,208964.PA4237,208964.PA4239,208964.PA4240,208964.PA4241,208964.PA4244,208964.PA4245,208964.PA4246,208964.PA4247,208964.PA4248,208964.PA4249,208964.PA4250,208964.PA4251,208964.PA4252,208964.PA4253,208964.PA4254,208964.PA4255,208964.PA4256,208964.PA4257,208964.PA4258,208964.…	rpsU,rplT,rpmF,rpsA,rpmE2,rpsB,rplS,rpsP,ffh,rplQ,rpsD,rpsK,rpsM,rplO,rpmD,rpsE,rplR,rplF,rpsH,rpsN,rplE,rplX,rplN,rpsQ,rpmC,rplP,rpsC,rplV,rpsS,rplB,rplW,rplD,rplC,rpsJ,rpsG,rpsL,rplL,rplJ,rplA,rplK,rpsI,rplM,rpsT,rpmA,rplU,rplY,rpsO,rplI,rpsR,rpsF,rpmE,rpmG,rpmB,rpmH
UniProt Keywords	KW-0689	Ribosomal protein	53	56	0.366081	Zn-replete	8.53e-05	ks	208964.PA0579,208964.PA2741,208964.PA2970,208964.PA3162,208964.PA3601,208964.PA3656,208964.PA3742,208964.PA3745,208964.PA4237,208964.PA4239,208964.PA4240,208964.PA4241,208964.PA4244,208964.PA4245,208964.PA4246,208964.PA4247,208964.PA4248,208964.PA4249,208964.PA4250,208964.PA4251,208964.PA4252,208964.PA4253,208964.PA4254,208964.PA4255,208964.PA4256,208964.PA4257,208964.PA4258,208964.PA4259,208964.…	rpsU,rplT,rpmF,rpsA,rpmE2,rpsB,rplS,rpsP,rplQ,rpsD,rpsK,rpsM,rplO,rpmD,rpsE,rplR,rplF,rpsH,rpsN,rplE,rplX,rplN,rpsQ,rpmC,rplP,rpsC,rplV,rpsS,rplB,rplW,rplD,rplC,rpsJ,rpsG,rpsL,rplL,rplJ,rplA,rplK,rpsI,rplM,rpsT,rpmA,rplU,rplY,rpsO,rplI,rpsR,rpsF,rpmE,rpmG,rpmB,rpmH
UniProt Keywords	KW-0699	rRNA-binding	38	39	0.310926	Zn-replete	0.0075	ks	208964.PA0771,208964.PA2619,208964.PA2741,208964.PA4239,208964.PA4240,208964.PA4241,208964.PA4244,208964.PA4246,208964.PA4247,208964.PA4248,208964.PA4249,208964.PA4250,208964.PA4251,208964.PA4252,208964.PA4253,208964.PA4254,208964.PA4256,208964.PA4257,208964.PA4258,208964.PA4259,208964.PA4260,208964.PA4261,208964.PA4262,208964.PA4263,208964.PA4267,208964.PA4268,208964.PA4272,208964.PA4273,208964.…	era,infA,rplT,rpsD,rpsK,rpsM,rplO,rpsE,rplR,rplF,rpsH,rpsN,rplE,rplX,rplN,rpsQ,rplP,rpsC,rplV,rpsS,rplB,rplW,rplD,rplC,rpsG,rpsL,rplJ,rplA,rplK,rpsT,rplU,rplY,rpsO,rplI,rpsR,rpsF,rsgA,rpmE
